# Advancing apple genetics research: *Malus coronaria* and *Malus ioensis* genomes and a gene family-based pangenome of native North American apples

**DOI:** 10.1101/2024.05.13.593769

**Authors:** Anže Švara, Honghe Sun, Zhangjun Fei, Awais Khan

## Abstract

Wild *Malus* species flourished in North America long before Europeans introduced domesticated apples. *Malus coronaria* and *M. ioensis* are native to the mid-western and eastern USA, while *M. angustifolia* and *M. fusca* grow in the southeast and west, respectively. They offer disease resistance, climate and soil adaptability, and horticultural traits for apple breeding. However, their utilization remains limited due to insufficient genomic resources and specific genetics. We report high-quality phased chromosome-scale assemblies of *M. coronaria* and *M. ioensis*, generated using long-read and conformation capture sequencing. Phylogenetic and synteny analysis indicated high relatedness between these two genomes and previously-published genome of *M. angustifolia*, and lower relatedness with *M. fusca*. Gene family-based pangenome of North American *Malus* identified 60,211 orthogroups containing 340,087 genes. Genes involved in basic cellular and metabolic processes, growth, and development were core to the existence of these species, whereas genes involved in secondary metabolism, stress response, and interactions with other organisms were accessory and are likely associated with adaptation to specific environments. Structural variation hotspots were mostly overlapping with high gene density. This study offers novel native North American *Malus* genome resources that can be used to identify genes for apple breeding and understand their evolution and adaptation.
