## Supplementary material for "Advancing apple genetics research: *Malus coronaria* and *Malus ioensis* genomes and a gene family-based pangenome of native North American apples": Tables

### Sheet: Table_1
Species	coronaria			ioensis
Assembly	Haplome 1	Haplome 2	Sum	Haplome 1	Haplome 2	Sum
Total chromosome length (bp)	666594626	675532332	1342126958	644188171	661368478	1305556649
Contig N50	2321080	2438609		2314429	2260716
Gaps	609	589	1198	577	589	1166
Complete BUSCOs (%)	97.5	98		97.2	98
Quality value	67.1	66.8	67	66.6	65.9	66.2
k-mer completeness (%)	83.9	84.5	97.7	81.4	82.7	95.8

### Sheet: Table_2
	coronaria		ioensis		angustifolia		fusca
	haplome1	haplome2	haplome1	haplome2	haplome1	haplome2	haplome1	haplome2
Number of genes	43773	44100	43846	44083	45351	44985	46068	45895
Average CDS length	1143.7	1143.4	1143.7	1148	1137.1	1143.1	1137.9	1139.6
Average number of exons per gene	5.3	5.3	5.3	5.3	5.3	5.3	5.3	5.3
Average exon length	214.4	212.6	213.9	213.7	213.4	213.1	215.2	215.9

### Sheet: Table_S1
		coronaria haploid 1			coronaria haploid 2			ioensis haploid 1			ioensis haploid 2			Malus angustifolia haploid 1			Malus angustifolia haploid 2			Malus fusca haploid 1			Malus fusca haploid 2
		Count	Base pairs	%	Count	Base pairs	%	Count	Base pairs	%	Count	Base pairs	%	Count	Base pairs	%	Count	Base pairs	%	Count	Base pairs	%	Count	Base pairs	%
Class II - DNA transposons	CMC-EnSpm	19334	6255581	0.94	19122	6201449	0.92	18744	6078446	0.94	19307	6215995	0.94	18735	5606391	1.19	18485	5555685	1.19	18583	5912907	0.93	18510	5855058	0.93
	Dada	56	6521	0	57	6565	0	62	7528	0	57	6490	0	59	6369	0	57	6039	0	55	6091	0	59	6378	0
	Ginger	115	29279	0	111	28751	0	114	29404	0	112	29708	0	121	30719	0.01	124	31423	0.01	116	31185	0	125	33886	0.01
	MULE-MuDR	78416	15951954	2.39	78688	16071241	2.38	77634	15777264	2.45	78700	16044012	2.43	80263	16158416	3.44	80164	16129811	3.44	83434	16099991	2.53	83111	16071627	2.54
	Maverick	99	12116	0	93	11714	0	95	11600	0	103	13173	0	101	12326	0	108	13436	0	104	14408	0	105	15027	0
	PIF-Harbinger	46105	14304521	2.15	45849	14212774	2.11	45411	14026827	2.18	46007	14266506	2.16	42018	10695522	2.27	42089	10682408	2.28	44651	13330403	2.09	44894	13378673	2.12
	TcMar-Mariner	31	6833	0	37	5968	0	39	5943	0	37	6022	0	37	5934	0	34	5875	0	51	9689	0	47	8690	0
	TcMar-Pogo	1051	152798	0.02	1055	151533	0.02	1010	150272	0.02	1064	153893	0.02	1107	158514	0.03	1063	154383	0.03	1017	148344	0.02	1015	148737	0.02
	TcMar-Stowaway	78	48968	0.01	80	49192	0.01	74	47736	0.01	52	30881	0	89	48710	0.01	82	48442	0.01	83	52813	0.01	97	56229	0.01
	hAT-Ac	42466	11912491	1.79	42029	11775935	1.74	41963	11754345	1.83	42425	11910738	1.8	31723	7797522	1.66	32151	7879398	1.68	40861	11597331	1.82	40485	11461333	1.81
	hAT-Charlie	2046	409963	0.06	2075	411934	0.06	2026	411993	0.06	2060	411631	0.06	2067	405582	0.09	2024	399350	0.09	1921	374413	0.06	1880	367818	0.06
	hAT-Tag1	20648	5824459	0.87	21026	5942100	0.88	20788	5884822	0.91	21176	5978436	0.9	19818	4559140	0.97	19740	4550785	0.97	21364	6083372	0.95	21302	5975030	0.95
	hAT-Tip100	23669	5395884	0.81	23616	5354202	0.79	23307	5353687	0.83	23699	5353900	0.81	23113	4543921	0.97	22921	4487802	0.96	25044	5886287	0.92	25206	5900670	0.93
	Helitron	16963	5294616	0.79	16803	5212219	0.77	16536	5115503	0.79	16909	5263986	0.8	16578	5206049	1.11	16503	5091776	1.09	16846	4963323	0.78	16618	4835066	0.77
	Unknown	55481	10131085	1.52	55615	10173571	1.51	54987	10066445	1.56	55680	10182502	1.54	56892	10393575	2.21	56631	10371930	2.21	54115	9231808	1.45	53944	9167433	1.45
Class I - LINE	CRE-Odin	94	14064	0	84	15312	0	75	11722	0	90	17300	0	83	13373	0	86	13980	0	65	10184	0	59	9659	0
	L1	14694	7500224	1.13	14831	7449521	1.1	14643	7400586	1.15	14818	7431521	1.12	14807	7371346	1.57	14818	7269016	1.55	13766	6800834	1.07	13839	6727256	1.06
	L1-Tx1	686	39433	0.01	705	40762	0.01	707	36844	0.01	710	41509	0.01	201	16837	0	201	16791	0	713	37819	0.01	713	36360	0.01
	L2	4449	912948	0.14	4363	909404	0.13	4492	940263	0.15	4374	873203	0.13	3580	608119	0.13	3535	612207	0.13	4837	869259	0.14	4791	868574	0.14
	Penelope	111	27753	0	112	28118	0	114	26949	0	107	27010	0	87	15364	0	90	18554	0	104	22853	0	101	20827	0
	R2	21	3093	0	21	3254	0	22	4011	0	19	3156	0	21	3392	0	19	3271	0	21	2351	0	24	3212	0
	RTE-BovB	5128	1990055	0.3	5088	1990900	0.3	5109	2004777	0.31	5178	2041851	0.31	4868	971630	0.21	4901	979992	0.21	4622	1618409	0.25	4608	1611596	0.26
	Rex-Babar	244	41887	0.01	248	42139	0.01	248	42062	0.01	252	42982	0.01	232	39392	0.01	230	38128	0.01	252	45056	0.01	252	43254	0.01
Class I - LTR	Cassandra	14541	3567651	0.54	14680	3578420	0.53	14265	3475657	0.54	14578	3553212	0.54	14545	3559215	0.76	14491	3554224	0.76	11863	2832447	0.44	11818	2823980	0.45
	Caulimovirus	2432	2296786	0.34	2371	2243598	0.33	2318	2162013	0.34	2322	2192676	0.33	1992	1543416	0.33	1936	1537459	0.33	2910	3005144	0.47	2942	3018072	0.48
	Copia	97250	98675978	14.81	98030	100860386	14.95	94464	94247433	14.64	96298	96910244	14.66	80905	26242317	5.58	80529	26269087	5.6	103157	98499741	15.45	102137	97399722	15.41
	DIRS	120	19547	0	117	18992	0	118	19000	0	112	18120	0	112	17361	0	116	18276	0	103	16348	0	105	17029	0
	ERV1	184	14488	0	170	13046	0	188	19050	0	187	18197	0	182	18045	0	185	18320	0	192	17755	0	194	18424	0
	ERV4	78	10974	0	74	10584	0	75	10057	0	70	9709	0	70	9920	0	67	10371	0	55	7195	0	49	5659	0
	ERVK	76	10243	0	74	9579	0	82	11315	0	80	10229	0	79	10304	0	79	9735	0	88	11070	0	82	10530	0
	Gypsy	292751	180524618	27.09	300035	185268735	27.45	272371	168443853	26.16	285886	176920149	26.76	199171	73619551	15.65	198397	73053739	15.58	249684	162869267	25.55	244840	159981019	25.32
	Pao	482	211152	0.03	483	202479	0.03	479	200105	0.03	488	215719	0.03	499	197757	0.04	503	206188	0.04	475	195023	0.03	477	194082	0.03
	Unknown	19815	4301019	0.65	19728	4259505	0.63	19257	4146711	0.64	19545	4196446	0.63	18421	3890097	0.83	18303	3851515	0.82	19665	4285149	0.67	19572	4290227	0.68
Class I - SINE	B2	385	24056	0	379	22995	0	388	23968	0	406	25426	0	400	25195	0.01	414	26326	0.01	425	27072	0	425	26651	0
	L1	1089	412661	0.06	1069	407565	0.06	1061	405625	0.06	1093	416247	0.06	1113	426548	0.09	1118	432090	0.09	1106	409139	0.06	1100	409337	0.06
	MIR	62	5081	0	61	5165	0	64	5458	0	64	5498	0	62	5048	0	67	5244	0	65	5171	0	57	4625	0
	tRNA-RTE	1724	236936	0.04	1708	233231	0.03	1689	230802	0.04	1725	236685	0.04	1600	217738	0.05	1606	217965	0.05	1051	129803	0.02	1064	130577	0.02
	Unknown	497	59968	0.01	490	59109	0.01	480	60062	0.01	492	59323	0.01	501	60304	0.01	494	59529	0.01	510	60447	0.01	506	60515	0.01
Satellite DNA		1431	369345	0.06	1130	263663	0.04	1265	256905	0.04	1383	286593	0.04	2046	438923	0.09	2535	551610	0.12	1236	281182	0.04	1481	339337	0.05
Simple repeat		1841	334819	0.05	1859	329416	0.05	1775	322835	0.05	1784	325027	0.05	1806	325308	0.07	1879	335196	0.07	1901	330264	0.05	1925	343083	0.05
Unknown		228718	35846057	5.38	230066	36078307	5.35	224234	35253021	5.47	228457	35836145	5.42	218999	34879730	7.42	219073	35091803	7.48	224613	35536221	5.57	223811	35500925	5.62
Total repeats		995461	413187905	62.01	1004232	419953333	62.23	962773	394482899	61.26	987906	407582050	61.65	859103	220154920	46.81	857848	219609159	46.84	951724	391667568	61.44	944370	387176187	61.27

### Sheet: Table_S2
Genome	Assembly size	N gap total length
coronaria haploid 1	666594626	304500
coronaria haploid 2	675532332	295000
ioensis haploid 1	644188171	288500
ioensis haploid 2	661368478	294500
Malus angustifolia haploid 1	705089958	234793148
Malus angustifolia haploid 2	703144148	234311768
Malus fusca haploid 1	637459684	3200
Malus fusca haploid 2	631922950	2800

### Sheet: Table_S3
BUSCO estimate	coronaria haploid 1		coronaria haploid 2		coronaria phased diploid		ioensis haploid 1		ioensis haploid 2		ioensis phased diploid		Malus angustifolia haploid 1		Malus angustifolia haploid 2		Malus angustifolia phased diploid		Malus fusca haploid 1		Malus fusca haploid 2		Malus fusca phased diploid
Data set	genome	genes	genome	genes	genome	genes	genome	genes	genome	genes	genome	genes	genome	genes	genome	genes	genome	genes	genome	genes	genome	genes	genome	genes
All complete %	97.77	96.59	97.71	96.9	98.39	98.02	97.15	95.79	97.89	97.09	98.51	97.89	98.7	97.71	98.57	97.77	98.95	98.45	98.7	98.02	98.82	98.33	98.82	98.64
Single complete %	62.45	65.18	62.76	65.3	2.48	3.47	61.96	64.75	62.14	64.31	3.22	3.66	62.02	64.75	62.14	64.56	1.55	2.54	61.65	63.14	61.52	63.26	0.81	1.92
Multiple complete %	35.32	31.42	34.95	31.6	95.91	94.54	35.19	31.05	35.75	32.77	95.29	94.23	36.68	32.97	36.44	33.21	97.4	95.91	37.05	34.88	37.3	35.07	98.01	96.72
Fragmented %	1.05	0.93	0.99	0.74	0.81	0.43	1.12	0.99	0.87	0.37	0.81	0.37	0.56	0.56	0.62	0.25	0.56	0.37	0.68	0.56	0.68	0.5	0.68	0.43
Missing %	1.18	2.48	1.3	2.35	0.81	1.55	1.73	3.22	1.24	2.54	0.68	1.73	0.74	1.73	0.81	1.98	0.5	1.18	0.62	1.43	0.5	1.18	0.5	0.93
BUSCO gene number	1614	1614	1614	1614	1614	1614	1614	1614	1614	1614	1614	1614	1614	1614	1614	1614	1614	1614	1614	1614	1614	1614	1614	1614
All complete	1578	1559	1577	1564	1588	1582	1568	1546	1580	1567	1590	1580	1593	1577	1591	1578	1597	1589	1593	1582	1595	1587	1595	1592
Single complete	1008	1052	1013	1054	40	56	1000	1045	1003	1038	52	59	1001	1045	1003	1042	25	41	995	1019	993	1021	13	31
Multiple complete	570	507	564	510	1548	1526	568	501	577	529	1538	1521	592	532	588	536	1572	1548	598	563	602	566	1582	1561
Fragmented	17	15	16	12	13	7	18	16	14	6	13	6	9	9	10	4	9	6	11	9	11	8	11	7
Missing	19	40	21	38	13	25	28	52	20	41	11	28	12	28	13	32	8	19	10	23	8	19	8	15

### Sheet: Table_S4
species	variation type	size interval (bp)	count	total size (kbp)	average size (kbp)
Coronaria	Inversions	50	0	0	0
Coronaria	Inversions	100	87	48.1	0.6
Coronaria	Inversions	1000	72	292.9	4.1
Coronaria	Inversions	10000	182	85462.2	469.6
Coronaria	Translocations	50	0	0	0
Coronaria	Translocations	100	1776	1125	0.6
Coronaria	Translocations	1000	2670	8279.4	3.1
Coronaria	Translocations	10000	153	3514	23
Coronaria	Insertions	50	5607	380.6	0.1
Coronaria	Insertions	100	4420	889.7	0.2
Coronaria	Insertions	1000	71	280.9	4
Coronaria	Insertions	10000	5	137.8	27.6
Coronaria	Deletions	50	5514	376.2	0.1
Coronaria	Deletions	100	4610	906.1	0.2
Coronaria	Deletions	1000	84	345.2	4.1
Coronaria	Deletions	10000	9	226	25.1
Ioensis	Inversions	50	0	0	0
Ioensis	Inversions	100	82	44.2	0.5
Ioensis	Inversions	1000	71	268.2	3.8
Ioensis	Inversions	10000	176	87007.5	494.4
Ioensis	Translocations	50	0	0	0
Ioensis	Translocations	100	1682	1077.6	0.6
Ioensis	Translocations	1000	2591	8034.5	3.1
Ioensis	Translocations	10000	146	3431.8	23.5
Ioensis	Insertions	50	5563	378.7	0.1
Ioensis	Insertions	100	4318	863.9	0.2
Ioensis	Insertions	1000	77	306.8	4
Ioensis	Insertions	10000	12	210.4	17.5
Ioensis	Deletions	50	5502	375.2	0.1
Ioensis	Deletions	100	4622	901.8	0.2
Ioensis	Deletions	1000	76	299.4	3.9
Ioensis	Deletions	10000	8	126.7	15.8
Fusca	Inversions	50	0	0	0
Fusca	Inversions	100	134	69.9	0.5
Fusca	Inversions	1000	93	272.7	2.9
Fusca	Inversions	10000	146	65911.2	451.4
Fusca	Translocations	50	0	0	0
Fusca	Translocations	100	1414	908.5	0.6
Fusca	Translocations	1000	2444	7938.5	3.2
Fusca	Translocations	10000	147	3629.5	24.7
Fusca	Insertions	50	6254	425.2	0.1
Fusca	Insertions	100	6204	1474.8	0.2
Fusca	Insertions	1000	154	473.3	3.1
Fusca	Insertions	10000	15	227.8	15.2
Fusca	Deletions	50	6622	450.8	0.1
Fusca	Deletions	100	7080	1629.7	0.2
Fusca	Deletions	1000	181	581.9	3.2
Fusca	Deletions	10000	15	949.8	63.3
